# STARRPeaker: Uniform processing and accurate identification of STARR-seq active regions

**DOI:** 10.1101/694869

**Authors:** Donghoon Lee, Manman Shi, Jennifer Moran, Martha Wall, Jing Zhang, Jason Liu, Dominic Fitzgerald, Yasuhiro Kyono, Lijia Ma, Kevin P White, Mark Gerstein

## Abstract

**Background:** High-throughput reporter assays, such as self-transcribing active regulatory region sequencing (STARR-seq), allow for unbiased and quantitative assessment of enhancers at a genome-wide scale. Recent advances in STARR-seq technology have employed progressively more complex genomic libraries and increased sequencing depths, to assay larger sized regions, up to the entire human genome. These advances necessitate a reliable processing pipeline and peak-calling algorithm.

**Results:** Most STARR-seq studies have relied on chromatin immunoprecipitation sequencing (ChIP-seq) processing pipelines. However, there are key differences in STARR-seq versus ChIP-seq. First, STARR-seq uses transcribed RNA to measure the activity of an enhancer, making an accurate determination of the basal transcription rate important. Second, STARR-seq coverage is highly non-uniform, overdispersed, and often confounded by sequencing biases, such as GC content and mappability. Lastly, here, we observed a clear correlation between RNA thermodynamic stability and STARR-seq readout, suggesting that STARR-seq may be sensitive to RNA secondary structure and stability. Considering these findings, we developed a negative-binomial regression framework for uniformly processing STARR-seq data, called STARRPeaker. In support of this, we generated whole-genome STARR-seq data from the HepG2 and K562 human cell lines and applied STARRPeaker to call enhancers.

**Conclusions:** We show STARRPeaker can unbiasedly detect active enhancers from both captured and whole-genome STARR-seq data. Specifically, we report ∼33,000 and ∼20,000 candidate enhancers from HepG2 and K562, respectively. Moreover, we show that STARRPeaker outperforms other peak callers in terms of identifying known enhancers with fewer false positives. Overall, we demonstrate an optimized processing framework for STARR-seq experiments can identify putative enhancers while addressing potential confounders.
