## Supplementary Table S2 for "STARRPeaker: Uniform processing and accurate identification of STARR-seq active regions"

### Sheet: Table S2
Table S2	number of overlap between peaks from various peak callers to external dataset
Cell Type	Peak	Replicate	Dataset	Overlap	Total	Fraction
HepG2	STARRPeaker_rep1	rep1	FANTOM5_CAGE	1507	63285	0.0238129
HepG2	STARRPeaker_rep2	rep2	FANTOM5_CAGE	1452	63285	0.0229438
HepG2	STARRPeaker_repMerged	repMerged	FANTOM5_CAGE	1931	63285	0.0305128
HepG2	basicSTARRseq_rep1	rep1	FANTOM5_CAGE	860	63285	0.0135893
HepG2	basicSTARRseq_rep2	rep2	FANTOM5_CAGE	844	63285	0.0133365
HepG2	basicSTARRseq_repMerged	repMerged	FANTOM5_CAGE	999	63285	0.0157857
HepG2	MACS2_rep1	rep1	FANTOM5_CAGE	543	63285	0.00858023
HepG2	MACS2_rep2	rep2	FANTOM5_CAGE	510	63285	0.00805878
HepG2	MACS2_repMerged	repMerged	FANTOM5_CAGE	541	63285	0.00854863
HepG2	STARRPeaker_rep1	rep1	JKlein2019_MPRA	9	62	0.145161
HepG2	STARRPeaker_rep2	rep2	JKlein2019_MPRA	11	62	0.177419
HepG2	STARRPeaker_repMerged	repMerged	JKlein2019_MPRA	14	62	0.225806
HepG2	basicSTARRseq_rep1	rep1	JKlein2019_MPRA	0	62	0
HepG2	basicSTARRseq_rep2	rep2	JKlein2019_MPRA	6	62	0.0967742
HepG2	basicSTARRseq_repMerged	repMerged	JKlein2019_MPRA	6	62	0.0967742
HepG2	MACS2_rep1	rep1	JKlein2019_MPRA	1	62	0.016129
HepG2	MACS2_rep2	rep2	JKlein2019_MPRA	0	62	0
HepG2	MACS2_repMerged	repMerged	JKlein2019_MPRA	2	62	0.0322581
K562	STARRPeaker_rep1	rep1	RathertP2015_STARR-seq	14	69	0.202899
K562	STARRPeaker_rep2	rep2	RathertP2015_STARR-seq	11	69	0.15942
K562	STARRPeaker_repMerged	repMerged	RathertP2015_STARR-seq	18	69	0.26087
K562	basicSTARRseq_rep1	rep1	RathertP2015_STARR-seq	2	69	0.0289855
K562	basicSTARRseq_rep2	rep2	RathertP2015_STARR-seq	3	69	0.0434783
K562	basicSTARRseq_repMerged	repMerged	RathertP2015_STARR-seq	6	69	0.0869565
K562	MACS2_rep1	rep1	RathertP2015_STARR-seq	0	69	0
K562	MACS2_rep2	rep2	RathertP2015_STARR-seq	1	69	0.0144928
K562	MACS2_repMerged	repMerged	RathertP2015_STARR-seq	2	69	0.0289855
HepG2	STARRPeaker_rep1	rep1	InoueF2017_MPRA	110	900	0.122222
HepG2	STARRPeaker_rep2	rep2	InoueF2017_MPRA	108	900	0.12
HepG2	STARRPeaker_repMerged	repMerged	InoueF2017_MPRA	149	900	0.165556
HepG2	basicSTARRseq_rep1	rep1	InoueF2017_MPRA	39	900	0.0433333
HepG2	basicSTARRseq_rep2	rep2	InoueF2017_MPRA	39	900	0.0433333
HepG2	basicSTARRseq_repMerged	repMerged	InoueF2017_MPRA	52	900	0.0577778
HepG2	MACS2_rep1	rep1	InoueF2017_MPRA	9	900	0.01
HepG2	MACS2_rep2	rep2	InoueF2017_MPRA	12	900	0.0133333
HepG2	MACS2_repMerged	repMerged	InoueF2017_MPRA	9	900	0.01
HepG2	STARRPeaker_rep1	rep1	ErnstJ2016_MPRA	442	15378	0.0287424
HepG2	STARRPeaker_rep2	rep2	ErnstJ2016_MPRA	431	15378	0.0280271
HepG2	STARRPeaker_repMerged	repMerged	ErnstJ2016_MPRA	579	15378	0.0376512
HepG2	basicSTARRseq_rep1	rep1	ErnstJ2016_MPRA	245	15378	0.0159319
HepG2	basicSTARRseq_rep2	rep2	ErnstJ2016_MPRA	226	15378	0.0146963
HepG2	basicSTARRseq_repMerged	repMerged	ErnstJ2016_MPRA	300	15378	0.0195084
HepG2	MACS2_rep1	rep1	ErnstJ2016_MPRA	148	15378	0.00962414
HepG2	MACS2_rep2	rep2	ErnstJ2016_MPRA	142	15378	0.00923397
HepG2	MACS2_repMerged	repMerged	ErnstJ2016_MPRA	142	15378	0.00923397
K562	STARRPeaker_rep1	rep1	ErnstJ2016_MPRA	410	15310	0.0267799
K562	STARRPeaker_rep2	rep2	ErnstJ2016_MPRA	403	15310	0.0263227
K562	STARRPeaker_repMerged	repMerged	ErnstJ2016_MPRA	531	15310	0.0346832
K562	basicSTARRseq_rep1	rep1	ErnstJ2016_MPRA	170	15310	0.0111039
K562	basicSTARRseq_rep2	rep2	ErnstJ2016_MPRA	175	15310	0.0114304
K562	basicSTARRseq_repMerged	repMerged	ErnstJ2016_MPRA	228	15310	0.0148922
K562	MACS2_rep1	rep1	ErnstJ2016_MPRA	140	15310	0.00914435
K562	MACS2_rep2	rep2	ErnstJ2016_MPRA	121	15310	0.00790333
K562	MACS2_repMerged	repMerged	ErnstJ2016_MPRA	137	15310	0.0089484
K562	STARRPeaker_rep1	rep1	FANTOM5_CAGE	1465	63285	0.0231492
K562	STARRPeaker_rep2	rep2	FANTOM5_CAGE	1463	63285	0.0231176
K562	STARRPeaker_repMerged	repMerged	FANTOM5_CAGE	1867	63285	0.0295015
K562	basicSTARRseq_rep1	rep1	FANTOM5_CAGE	654	63285	0.0103342
K562	basicSTARRseq_rep2	rep2	FANTOM5_CAGE	701	63285	0.0110769
K562	basicSTARRseq_repMerged	repMerged	FANTOM5_CAGE	839	63285	0.0132575
K562	MACS2_rep1	rep1	FANTOM5_CAGE	521	63285	0.0082326
K562	MACS2_rep2	rep2	FANTOM5_CAGE	495	63285	0.00782176
K562	MACS2_repMerged	repMerged	FANTOM5_CAGE	514	63285	0.00812199
