## Supplementary Table S4 for "STARRPeaker: Uniform processing and accurate identification of STARR-seq active regions"

### Sheet: Table S4
Table S4	Comparison of peaks identified from STARRPeaker, BasicSTARRseq, MACS2
Sample	STARRPeaker	BasicSTARRseq	MACS2
HepG2 rep1	50389	197354	1056474
HepG2 rep2	52927	226151	1043065
HepG2 merged	32929	131628	963218
K562 rep1	30194	255355	1039699
K562 rep2	41810	228046	1088790
K562 merged	20471	146605	976717
